# Transcriptome analysis of the Nematode *Caenorhabditis elegans* in acidic stress environments

**DOI:** 10.1101/2020.03.06.980102

**Authors:** Yanyi Cong, Hanwen Yang, Pengchi Zhang, Yusu Xie, Xuwen Cao, Liusuo Zhang

## Abstract

Ocean acidification and acid rain, caused by modern industrial fossil fuels burning, lead to decrease of living environmental pH, which results in a series of negative effects on many organisms. However, the underlying mechanisms of animals’response to acidic pH stress are largely unknown. In this study, we used the nematode *Caenorhabditis elegans* as an animal model to explore the regulatory mechanisms of organisms’response to pH decline. Two major stress-responsive pathways were found through transcriptome analysis in acidic stress environments. Firstly, when the pH dropped from 6.33 to 4.33, the worms responded to the pH stress by up-regulation of the *col*, *nas* and *dpy* genes, which are required for cuticle synthesis and structure integrity. Secondly, when the pH continued to decrease from 4.33, the metabolism of xenobiotics by cytochrome P450 pathway genes (*cyp, gst, ugt,* and ABC transporters) played a major role in protecting the nematodes from the toxic substances probably produced by the more acidic environment. At the same time, cuticle synthesis slowed down might due to its insufficient protective ability. Moreover, the systematic regulation pattern we found in nematodes, might also be applied to other invertebrate and vertebrate animals to survive in the changing pH environments. Thus, our data might lay the foundation to identify the master gene(s) responding and adaptation to acidic pH stress in further studies, and might also provide new solutions to improve assessment and monitoring of ecological restoration outcomes, or generate novel genotypes via genome editing for restoring in challenging environments especially in the context of acidic stress through global climate change.
