## Supplementary_File_1 for "Transcriptome analysis of the Nematode *Caenorhabditis elegans* in acidic stress environments"

### Sheet: Sheet1
Gene	Forward name	Forward Sequence	Reverse name	Reverse Sequence
tba-1(internal control )	tba-1-f	gtacactccactgatctctgctgacaag	tba-1-r	ctctgtacaagaggcaaacagccatg
col-91	col-91-f	GGAAATGCTTCTTGGTCGCGC	col-91-r	TCCGTCTACTCCTGGCTCACC
col-146	col-146-f	CCGGGACAAGATGGACAGCC	col-146-r	TTAGCGTGGCGTCTGTGAGC
col-39	col-39-f	GGACCAACTTGCCTCGCTGT	col-39-r	TCTCCGAGCTCTCTGTGGGC
nas-38	nas-38-f	CCCCGACGGCACTAACTTCC	nas-38-r	TCGATTCAGTTTCCAGGGCGG
nas-1	nas-1-f	TGCCAACAACTAATACTCGACGGG	nas-1-r	ACCGCCGCGTTTGAATCTCT
dpy-1	dpy-1-f	TGAGAGCACGGTGACCTCGA	dpy-1-r	ATGCAGGGTTGGGGCTGATG
dpy-5	dpy-5-f	CGTCACAAGCGTTCCAACAGC	dpy-5-r	CTGGGGCTCCTGGGTTTCCT
cyp13A5	cyp13A5-f	AGCATCCATCGTTCACAACCG	cyp13A5-r	ACTCATTTGCATCCTCTCCCCA
cyp13A12	cyp13A12-f	AACACACTGATGGCGGGCAA	cyp13A12-r	CCTGACATATGGGAGCAACGGG
gst-31	gst-31-f	ACCGGCTCGCATTCTCTTCC	gst-31-r	TCTGCTCCCAAGTACCATCTCCA
gst-37	gst-37-f	TCATGGAGACGGGACATGGGA	gst-37-r	AGCATGGGACTGTGGGATTTCC
ugt-56	ugt-56-f	TCTGACATCGAAACTCCGGCG	ugt-56-r	AGGTTCTCGGCGTTTTCTTTCGA
ugt-66	ugt-66-f	TGTCCTCGTACTTTCTCCAGCA	ugt-66-r	TCCGAGTCTCATCAGCCACG
haf-1	haf-1-f	GCACATAGACTCGCCACAATGC	haf-1-r	GATGCCTCGACGCCTTGCTT
mrp-2	mrp-2-f	TGCGGTTGATGTGGAGACGG	mrp-2-r	ACGCGTCCTTTGTCCAGTACC
nhr-11	nhr-11-f	CTGTGCCGTTTGTGAATCGC	nhr-11-r	TCGACGGAAGAATGCAGCACA
nhr-237	nhr-237-f	AGGGTCTGTGGAGAATGTGCG	nhr-237-r	CAGCAGCCACCTTTCGACGA
hsp-16.1	hsp-16.1-f	TGGCTCAGATGGAACGTCAATT	hsp-16.1-r	AATCTTCTGGCTTGAACTGCGA
hsp-70	hsp-70-f	AATCCCACCAGCTCCACGAG	hsp-70-r	AGTCGTCCCTTCTCATTGCGA

### Sheet: Sheet2
Gene	Forward Primer(5'-3')	Reverse Primer(5'-3')
tba-1	gtacactccactgatctctgctgacaag	ctctgtacaagaggcaaacagccatg
col-91	GGAAATGCTTCTTGGTCGCGC	TCCGTCTACTCCTGGCTCACC
col-146	CCGGGACAAGATGGACAGCC	TTAGCGTGGCGTCTGTGAGC
col-39	GGACCAACTTGCCTCGCTGT	TCTCCGAGCTCTCTGTGGGC
nas-38	CCCCGACGGCACTAACTTCC	TCGATTCAGTTTCCAGGGCGG
nas-1	TGCCAACAACTAATACTCGACGGG	ACCGCCGCGTTTGAATCTCT
dpy-1	TGAGAGCACGGTGACCTCGA	ATGCAGGGTTGGGGCTGATG
dpy-5	CGTCACAAGCGTTCCAACAGC	CTGGGGCTCCTGGGTTTCCT
cyp13A5	AGCATCCATCGTTCACAACCG	ACTCATTTGCATCCTCTCCCCA
cyp13A12	AACACACTGATGGCGGGCAA	CCTGACATATGGGAGCAACGGG
gst-31	ACCGGCTCGCATTCTCTTCC	TCTGCTCCCAAGTACCATCTCCA
gst-37	TCATGGAGACGGGACATGGGA	AGCATGGGACTGTGGGATTTCC
ugt-56	TCTGACATCGAAACTCCGGCG	AGGTTCTCGGCGTTTTCTTTCGA
ugt-66	TGTCCTCGTACTTTCTCCAGCA	TCCGAGTCTCATCAGCCACG
haf-1	GCACATAGACTCGCCACAATGC	GATGCCTCGACGCCTTGCTT
mrp-2	TGCGGTTGATGTGGAGACGG	ACGCGTCCTTTGTCCAGTACC
nhr-11	CTGTGCCGTTTGTGAATCGC	TCGACGGAAGAATGCAGCACA
nhr-237	AGGGTCTGTGGAGAATGTGCG	CAGCAGCCACCTTTCGACGA
hsp-16.1	TGGCTCAGATGGAACGTCAATT	AATCTTCTGGCTTGAACTGCGA
hsp-70	AATCCCACCAGCTCCACGAG	AGTCGTCCCTTCTCATTGCGA
