## Supplementary_File_4 for "Transcriptome analysis of the Nematode *Caenorhabditis elegans* in acidic stress environments"

### Sheet: Sheet1
pH4.33 VS pH6.33
Category	GOID	Description	GeneRatio	BgRatio	pvalue	padj	geneID	geneName	Count
BP	GO:0006508	proteolysis	13/42	298/4259	2.98252e-06	0.000214741	WBGene00011235/WBGene00003554/WBGene00001700/WBGene00020567/WBGene00012168/WBGene00003548/WBGene00003542/WBGene00001691/WBGene00003520/WBGene00020646/WBGene00003526/WBGene00003527/WBGene00003531	suro-1/nas-38/grd-11/adt-3/-/nas-30/nas-23/grd-2/nas-1/zmp-6/nas-7/nas-8/nas-12	13
BP	GO:0044242	cellular lipid catabolic process	3/42	14/4259	0.000301077	0.0108388	WBGene00019060/WBGene00008167/WBGene00007344	acox-3/acox-1.5/-	3
BP	GO:0016042	lipid catabolic process	3/42	17/4259	0.000550973	0.0132234	WBGene00019060/WBGene00008167/WBGene00007344	acox-3/acox-1.5/-	3
BP	GO:0044712	single-organism catabolic process	3/42	32/4259	0.00362616	0.0487673	WBGene00019060/WBGene00008167/WBGene00007344	acox-3/acox-1.5/-	3
BP	GO:0016054	organic acid catabolic process	2/42	10/4259	0.00406394	0.0487673	WBGene00019060/WBGene00008167	acox-3/acox-1.5	2
BP	GO:0046395	carboxylic acid catabolic process	2/42	10/4259	0.00406394	0.0487673	WBGene00019060/WBGene00008167	acox-3/acox-1.5	2
CC	GO:0005777	peroxisome	2/19	13/2417	0.00433818	0.0319043	WBGene00019060/WBGene00008167	acox-3/acox-1.5	2
CC	GO:0042579	microbody	2/19	13/2417	0.00433818	0.0319043	WBGene00019060/WBGene00008167	acox-3/acox-1.5	2
CC	GO:0031012	extracellular matrix	2/19	14/2417	0.00503753	0.0319043	WBGene00019184/WBGene00020646	-/zmp-6	2
MF	GO:0042302	structural constituent of cuticle	24/91	148/6633	5.91849e-20	5.50419e-18	WBGene00000616/WBGene00000733/WBGene00000719/WBGene00000666/WBGene00000667/WBGene00000668/WBGene00000602/WBGene00000732/WBGene00000699/WBGene00000672/WBGene00000704/WBGene00000681/WBGene00000649/WBGene00004300/WBGene00000601/WBGene00000653/WBGene00000641/WBGene00000735/WBGene00000707/WBGene00000669/WBGene00000687/WBGene00000634/WBGene00000638/WBGene00000680	col-39/col-160/col-146/col-91/col-92/col-93/col-13/col-159/col-125/col-97/col-130/col-107/col-73/ram-2/col-12/col-77/col-65/col-162/col-133/col-94/col-113/col-58/col-62/col-106	24
MF	GO:0005198	structural molecule activity	24/91	262/6633	4.11283e-14	1.91247e-12	WBGene00000616/WBGene00000733/WBGene00000719/WBGene00000666/WBGene00000667/WBGene00000668/WBGene00000602/WBGene00000732/WBGene00000699/WBGene00000672/WBGene00000704/WBGene00000681/WBGene00000649/WBGene00004300/WBGene00000601/WBGene00000653/WBGene00000641/WBGene00000735/WBGene00000707/WBGene00000669/WBGene00000687/WBGene00000634/WBGene00000638/WBGene00000680	col-39/col-160/col-146/col-91/col-92/col-93/col-13/col-159/col-125/col-97/col-130/col-107/col-73/ram-2/col-12/col-77/col-65/col-162/col-133/col-94/col-113/col-58/col-62/col-106	24
MF	GO:0008237	metallopeptidase activity	11/91	113/6633	3.24184e-07	1.00497e-05	WBGene00011235/WBGene00003554/WBGene00020567/WBGene00012168/WBGene00003548/WBGene00003542/WBGene00003520/WBGene00020646/WBGene00003526/WBGene00003527/WBGene00003531	suro-1/nas-38/adt-3/-/nas-30/nas-23/nas-1/zmp-6/nas-7/nas-8/nas-12	11
MF	GO:0004222	metalloendopeptidase activity	9/91	85/6633	2.02068e-06	4.69807e-05	WBGene00003554/WBGene00020567/WBGene00003548/WBGene00003542/WBGene00003520/WBGene00020646/WBGene00003526/WBGene00003527/WBGene00003531	nas-38/adt-3/nas-30/nas-23/nas-1/zmp-6/nas-7/nas-8/nas-12	9
MF	GO:0004175	endopeptidase activity	9/91	148/6633	0.000177386	0.002755	WBGene00003554/WBGene00020567/WBGene00003548/WBGene00003542/WBGene00003520/WBGene00020646/WBGene00003526/WBGene00003527/WBGene00003531	nas-38/adt-3/nas-30/nas-23/nas-1/zmp-6/nas-7/nas-8/nas-12	9
MF	GO:0008233	peptidase activity	13/91	296/6633	0.000177742	0.002755	WBGene00011235/WBGene00003554/WBGene00001700/WBGene00020567/WBGene00012168/WBGene00003548/WBGene00003542/WBGene00001691/WBGene00003520/WBGene00020646/WBGene00003526/WBGene00003527/WBGene00003531	suro-1/nas-38/grd-11/adt-3/-/nas-30/nas-23/grd-2/nas-1/zmp-6/nas-7/nas-8/nas-12	13
MF	GO:0070011	peptidase activity, acting on L-amino acid peptides	11/91	280/6633	0.00145607	0.0193449	WBGene00011235/WBGene00003554/WBGene00020567/WBGene00012168/WBGene00003548/WBGene00003542/WBGene00003520/WBGene00020646/WBGene00003526/WBGene00003527/WBGene00003531	suro-1/nas-38/adt-3/-/nas-30/nas-23/nas-1/zmp-6/nas-7/nas-8/nas-12	11
pH3.13 VS pH6.33
Category	GOID	Description	GeneRatio	BgRatio	pvalue	padj	geneID	geneName	Count
BP	GO:0055114	oxidation-reduction process	19/61	362/4264	2.97765e-07	2.05458e-05	WBGene00020149/WBGene00009165/WBGene00012448/WBGene00015335/WBGene00008810/WBGene00011674/WBGene00014254/WBGene00011004/WBGene00011009/WBGene00011672/WBGene00015042/WBGene00021183/WBGene00008809/WBGene00016686/WBGene00019471/WBGene00016697/WBGene00016700/WBGene00015894/WBGene00022498	-/gpx-1/cyp-33D3/acdh-6/cyp-13A12/cyp-13A8/cyp-13A10/-/cyp-14A4/cyp-13A5/cyp-34A7/-/cyp-13A11/cyp-33C1/cyp-35B2/cyp-33C2/-/acdh-2/hsd-2	19
CC	GO:0044421	extracellular region part	6/29	71/2430	0.000140351	0.000701753	WBGene00011450/WBGene00013079/WBGene00008628/WBGene00019184/WBGene00020646/WBGene00012383	ttr-22/ttr-26/ttr-21/-/zmp-6/ttr-17	6
CC	GO:0005576	extracellular region	6/29	111/2430	0.00159288	0.00398219	WBGene00011450/WBGene00013079/WBGene00008628/WBGene00019184/WBGene00020646/WBGene00012383	ttr-22/ttr-26/ttr-21/-/zmp-6/ttr-17	6
CC	GO:0005615	extracellular space	4/29	57/2430	0.00417551	0.00695918	WBGene00011450/WBGene00013079/WBGene00008628/WBGene00012383	ttr-22/ttr-26/ttr-21/ttr-17	4
CC	GO:0031012	extracellular matrix	2/29	14/2430	0.011453	0.0143163	WBGene00019184/WBGene00020646	-/zmp-6	2
MF	GO:0042302	structural constituent of cuticle	15/113	151/6639	2.99173e-08	2.85229e-06	WBGene00000698/WBGene00000678/WBGene00000653/WBGene00000729/WBGene00000641/WBGene00000730/WBGene00000735/WBGene00000714/WBGene00000687/WBGene00000634/WBGene00000644/WBGene00000610/WBGene00000713/WBGene00000680/WBGene00004394	col-124/col-104/col-77/col-156/col-65/col-157/col-162/col-141/col-113/col-58/col-68/col-33/col-140/col-106/rol-1	15
MF	GO:0005506	iron ion binding	12/113	95/6639	5.48517e-08	2.85229e-06	WBGene00001500/WBGene00012448/WBGene00008810/WBGene00011674/WBGene00014254/WBGene00011009/WBGene00011672/WBGene00015042/WBGene00008809/WBGene00016686/WBGene00019471/WBGene00016697	ftn-1/cyp-33D3/cyp-13A12/cyp-13A8/cyp-13A10/cyp-14A4/cyp-13A5/cyp-34A7/cyp-13A11/cyp-33C1/cyp-35B2/cyp-33C2	12
MF	GO:0020037	heme binding	13/113	122/6639	1.16594e-07	3.68064e-06	WBGene00012448/WBGene00008810/WBGene00011674/WBGene00014254/WBGene00011009/WBGene00011672/WBGene00015042/WBGene00077763/WBGene00008809/WBGene00016686/WBGene00019471/WBGene00016697/WBGene00016700	cyp-33D3/cyp-13A12/cyp-13A8/cyp-13A10/cyp-14A4/cyp-13A5/cyp-34A7/glb-34/cyp-13A11/cyp-33C1/cyp-35B2/cyp-33C2/-	13
MF	GO:0046906	tetrapyrrole binding	13/113	124/6639	1.41563e-07	3.68064e-06	WBGene00012448/WBGene00008810/WBGene00011674/WBGene00014254/WBGene00011009/WBGene00011672/WBGene00015042/WBGene00077763/WBGene00008809/WBGene00016686/WBGene00019471/WBGene00016697/WBGene00016700	cyp-33D3/cyp-13A12/cyp-13A8/cyp-13A10/cyp-14A4/cyp-13A5/cyp-34A7/glb-34/cyp-13A11/cyp-33C1/cyp-35B2/cyp-33C2/-	13
MF	GO:0016705	oxidoreductase activity, acting on paired donors, with incorporation or reduction of molecular oxygen	11/113	99/6639	7.63644e-07	1.58838e-05	WBGene00012448/WBGene00008810/WBGene00011674/WBGene00014254/WBGene00011009/WBGene00011672/WBGene00015042/WBGene00008809/WBGene00016686/WBGene00019471/WBGene00016697	cyp-33D3/cyp-13A12/cyp-13A8/cyp-13A10/cyp-14A4/cyp-13A5/cyp-34A7/cyp-13A11/cyp-33C1/cyp-35B2/cyp-33C2	11
MF	GO:0016491	oxidoreductase activity	19/113	369/6639	1.21547e-05	0.000210681	WBGene00014251/WBGene00020149/WBGene00009165/WBGene00012448/WBGene00015335/WBGene00008810/WBGene00011674/WBGene00014254/WBGene00011009/WBGene00011672/WBGene00015042/WBGene00021183/WBGene00008809/WBGene00016686/WBGene00019471/WBGene00016697/WBGene00016700/WBGene00015894/WBGene00022498	gstk-1/-/gpx-1/cyp-33D3/acdh-6/cyp-13A12/cyp-13A8/cyp-13A10/cyp-14A4/cyp-13A5/cyp-34A7/-/cyp-13A11/cyp-33C1/cyp-35B2/cyp-33C2/-/acdh-2/hsd-2	19
MF	GO:0005198	structural molecule activity	15/113	265/6639	3.7591e-05	0.000558495	WBGene00000698/WBGene00000678/WBGene00000653/WBGene00000729/WBGene00000641/WBGene00000730/WBGene00000735/WBGene00000714/WBGene00000687/WBGene00000634/WBGene00000644/WBGene00000610/WBGene00000713/WBGene00000680/WBGene00004394	col-124/col-104/col-77/col-156/col-65/col-157/col-162/col-141/col-113/col-58/col-68/col-33/col-140/col-106/rol-1	15
MF	GO:0016758	transferase activity, transferring hexosyl groups	9/113	154/6639	0.0011752	0.0152777	WBGene00016013/WBGene00018543/WBGene00011006/WBGene00017336/WBGene00021709/WBGene00011453/WBGene00044286/WBGene00019181/WBGene00015757	ugt-66/ugt-32/ugt-47/ugt-41/ugt-29/ugt-56/ugt-35/-/-	9
MF	GO:0005272	sodium channel activity	4/113	31/6639	0.0017563	0.020295	WBGene00016064/WBGene00013487/WBGene00016063/WBGene00013480	acd-1/egas-2/delm-2/egas-3	4
MF	GO:0016757	transferase activity, transferring glycosyl groups	9/113	182/6639	0.00369438	0.0384215	WBGene00016013/WBGene00018543/WBGene00011006/WBGene00017336/WBGene00021709/WBGene00011453/WBGene00044286/WBGene00019181/WBGene00015757	ugt-66/ugt-32/ugt-47/ugt-41/ugt-29/ugt-56/ugt-35/-/-	9
pH2.93 VS pH6.33
Category	GOID	Description	GeneRatio	BgRatio	pvalue	padj	geneID	geneName	Count
BP	GO:0055114	oxidation-reduction process	27/131	362/4265	9.12459e-06	0.00145993	WBGene00009165/WBGene00012448/WBGene00011672/WBGene00008810/WBGene00011674/WBGene00014254/WBGene00019967/WBGene00020394/WBGene00011009/WBGene00011004/WBGene00022130/WBGene00015042/WBGene00014095/WBGene00011673/WBGene00008809/WBGene00017060/WBGene00012914/WBGene00019471/WBGene00016697/WBGene00021183/WBGene00011671/WBGene00021710/WBGene00022498/WBGene00018264/WBGene00016786/WBGene00019565/WBGene000…	gpx-1/cyp-33D3/cyp-13A5/cyp-13A12/cyp-13A8/cyp-13A10/cyp-33C8/-/cyp-14A4/-/-/cyp-34A7/gdh-1/cyp-13A6/cyp-13A11/-/bcmo-1/cyp-35B2/cyp-33C2/-/cyp-13A4/cyp-33C11/hsd-2/cyp-33C6/cyp-35A4/cyp-35A3/cyp-33C1	27
BP	GO:0009725	response to hormone	19/131	270/4265	0.000494286	0.00718962	WBGene00003609/WBGene00003610/WBGene00015758/WBGene00018430/WBGene00021610/WBGene00003633/WBGene00011100/WBGene00003702/WBGene00077594/WBGene00003644/WBGene00022062/WBGene00020062/WBGene00020555/WBGene00011098/WBGene00008474/WBGene00010410/WBGene00020748/WBGene00008884/WBGene00011565	nhr-10/nhr-11/nhr-155/nhr-142/nhr-237/nhr-43/nhr-209/nhr-112/nhr-151/nhr-54/-/nhr-270/nhr-219/nhr-207/nhr-174/nhr-267/nhr-221/nhr-281/nhr-272	19
BP	GO:0009755	hormone-mediated signaling pathway	19/131	270/4265	0.000494286	0.00718962	WBGene00003609/WBGene00003610/WBGene00015758/WBGene00018430/WBGene00021610/WBGene00003633/WBGene00011100/WBGene00003702/WBGene00077594/WBGene00003644/WBGene00022062/WBGene00020062/WBGene00020555/WBGene00011098/WBGene00008474/WBGene00010410/WBGene00020748/WBGene00008884/WBGene00011565	nhr-10/nhr-11/nhr-155/nhr-142/nhr-237/nhr-43/nhr-209/nhr-112/nhr-151/nhr-54/-/nhr-270/nhr-219/nhr-207/nhr-174/nhr-267/nhr-221/nhr-281/nhr-272	19
BP	GO:0014070	response to organic cyclic compound	19/131	270/4265	0.000494286	0.00718962	WBGene00003609/WBGene00003610/WBGene00015758/WBGene00018430/WBGene00021610/WBGene00003633/WBGene00011100/WBGene00003702/WBGene00077594/WBGene00003644/WBGene00022062/WBGene00020062/WBGene00020555/WBGene00011098/WBGene00008474/WBGene00010410/WBGene00020748/WBGene00008884/WBGene00011565	nhr-10/nhr-11/nhr-155/nhr-142/nhr-237/nhr-43/nhr-209/nhr-112/nhr-151/nhr-54/-/nhr-270/nhr-219/nhr-207/nhr-174/nhr-267/nhr-221/nhr-281/nhr-272	19
BP	GO:0032870	cellular response to hormone stimulus	19/131	270/4265	0.000494286	0.00718962	WBGene00003609/WBGene00003610/WBGene00015758/WBGene00018430/WBGene00021610/WBGene00003633/WBGene00011100/WBGene00003702/WBGene00077594/WBGene00003644/WBGene00022062/WBGene00020062/WBGene00020555/WBGene00011098/WBGene00008474/WBGene00010410/WBGene00020748/WBGene00008884/WBGene00011565	nhr-10/nhr-11/nhr-155/nhr-142/nhr-237/nhr-43/nhr-209/nhr-112/nhr-151/nhr-54/-/nhr-270/nhr-219/nhr-207/nhr-174/nhr-267/nhr-221/nhr-281/nhr-272	19
BP	GO:0033993	response to lipid	19/131	270/4265	0.000494286	0.00718962	WBGene00003609/WBGene00003610/WBGene00015758/WBGene00018430/WBGene00021610/WBGene00003633/WBGene00011100/WBGene00003702/WBGene00077594/WBGene00003644/WBGene00022062/WBGene00020062/WBGene00020555/WBGene00011098/WBGene00008474/WBGene00010410/WBGene00020748/WBGene00008884/WBGene00011565	nhr-10/nhr-11/nhr-155/nhr-142/nhr-237/nhr-43/nhr-209/nhr-112/nhr-151/nhr-54/-/nhr-270/nhr-219/nhr-207/nhr-174/nhr-267/nhr-221/nhr-281/nhr-272	19
BP	GO:0043401	steroid hormone mediated signaling pathway	19/131	270/4265	0.000494286	0.00718962	WBGene00003609/WBGene00003610/WBGene00015758/WBGene00018430/WBGene00021610/WBGene00003633/WBGene00011100/WBGene00003702/WBGene00077594/WBGene00003644/WBGene00022062/WBGene00020062/WBGene00020555/WBGene00011098/WBGene00008474/WBGene00010410/WBGene00020748/WBGene00008884/WBGene00011565	nhr-10/nhr-11/nhr-155/nhr-142/nhr-237/nhr-43/nhr-209/nhr-112/nhr-151/nhr-54/-/nhr-270/nhr-219/nhr-207/nhr-174/nhr-267/nhr-221/nhr-281/nhr-272	19
BP	GO:0048545	response to steroid hormone	19/131	270/4265	0.000494286	0.00718962	WBGene00003609/WBGene00003610/WBGene00015758/WBGene00018430/WBGene00021610/WBGene00003633/WBGene00011100/WBGene00003702/WBGene00077594/WBGene00003644/WBGene00022062/WBGene00020062/WBGene00020555/WBGene00011098/WBGene00008474/WBGene00010410/WBGene00020748/WBGene00008884/WBGene00011565	nhr-10/nhr-11/nhr-155/nhr-142/nhr-237/nhr-43/nhr-209/nhr-112/nhr-151/nhr-54/-/nhr-270/nhr-219/nhr-207/nhr-174/nhr-267/nhr-221/nhr-281/nhr-272	19
BP	GO:0071383	cellular response to steroid hormone stimulus	19/131	270/4265	0.000494286	0.00718962	WBGene00003609/WBGene00003610/WBGene00015758/WBGene00018430/WBGene00021610/WBGene00003633/WBGene00011100/WBGene00003702/WBGene00077594/WBGene00003644/WBGene00022062/WBGene00020062/WBGene00020555/WBGene00011098/WBGene00008474/WBGene00010410/WBGene00020748/WBGene00008884/WBGene00011565	nhr-10/nhr-11/nhr-155/nhr-142/nhr-237/nhr-43/nhr-209/nhr-112/nhr-151/nhr-54/-/nhr-270/nhr-219/nhr-207/nhr-174/nhr-267/nhr-221/nhr-281/nhr-272	19
BP	GO:0071396	cellular response to lipid	19/131	270/4265	0.000494286	0.00718962	WBGene00003609/WBGene00003610/WBGene00015758/WBGene00018430/WBGene00021610/WBGene00003633/WBGene00011100/WBGene00003702/WBGene00077594/WBGene00003644/WBGene00022062/WBGene00020062/WBGene00020555/WBGene00011098/WBGene00008474/WBGene00010410/WBGene00020748/WBGene00008884/WBGene00011565	nhr-10/nhr-11/nhr-155/nhr-142/nhr-237/nhr-43/nhr-209/nhr-112/nhr-151/nhr-54/-/nhr-270/nhr-219/nhr-207/nhr-174/nhr-267/nhr-221/nhr-281/nhr-272	19
BP	GO:0071407	cellular response to organic cyclic compound	19/131	270/4265	0.000494286	0.00718962	WBGene00003609/WBGene00003610/WBGene00015758/WBGene00018430/WBGene00021610/WBGene00003633/WBGene00011100/WBGene00003702/WBGene00077594/WBGene00003644/WBGene00022062/WBGene00020062/WBGene00020555/WBGene00011098/WBGene00008474/WBGene00010410/WBGene00020748/WBGene00008884/WBGene00011565	nhr-10/nhr-11/nhr-155/nhr-142/nhr-237/nhr-43/nhr-209/nhr-112/nhr-151/nhr-54/-/nhr-270/nhr-219/nhr-207/nhr-174/nhr-267/nhr-221/nhr-281/nhr-272	19
BP	GO:0009719	response to endogenous stimulus	19/131	276/4265	0.000650489	0.00725656	WBGene00003609/WBGene00003610/WBGene00015758/WBGene00018430/WBGene00021610/WBGene00003633/WBGene00011100/WBGene00003702/WBGene00077594/WBGene00003644/WBGene00022062/WBGene00020062/WBGene00020555/WBGene00011098/WBGene00008474/WBGene00010410/WBGene00020748/WBGene00008884/WBGene00011565	nhr-10/nhr-11/nhr-155/nhr-142/nhr-237/nhr-43/nhr-209/nhr-112/nhr-151/nhr-54/-/nhr-270/nhr-219/nhr-207/nhr-174/nhr-267/nhr-221/nhr-281/nhr-272	19
BP	GO:0071310	cellular response to organic substance	19/131	276/4265	0.000650489	0.00725656	WBGene00003609/WBGene00003610/WBGene00015758/WBGene00018430/WBGene00021610/WBGene00003633/WBGene00011100/WBGene00003702/WBGene00077594/WBGene00003644/WBGene00022062/WBGene00020062/WBGene00020555/WBGene00011098/WBGene00008474/WBGene00010410/WBGene00020748/WBGene00008884/WBGene00011565	nhr-10/nhr-11/nhr-155/nhr-142/nhr-237/nhr-43/nhr-209/nhr-112/nhr-151/nhr-54/-/nhr-270/nhr-219/nhr-207/nhr-174/nhr-267/nhr-221/nhr-281/nhr-272	19
BP	GO:0071495	cellular response to endogenous stimulus	19/131	276/4265	0.000650489	0.00725656	WBGene00003609/WBGene00003610/WBGene00015758/WBGene00018430/WBGene00021610/WBGene00003633/WBGene00011100/WBGene00003702/WBGene00077594/WBGene00003644/WBGene00022062/WBGene00020062/WBGene00020555/WBGene00011098/WBGene00008474/WBGene00010410/WBGene00020748/WBGene00008884/WBGene00011565	nhr-10/nhr-11/nhr-155/nhr-142/nhr-237/nhr-43/nhr-209/nhr-112/nhr-151/nhr-54/-/nhr-270/nhr-219/nhr-207/nhr-174/nhr-267/nhr-221/nhr-281/nhr-272	19
BP	GO:0070887	cellular response to chemical stimulus	19/131	277/4265	0.000680303	0.00725656	WBGene00003609/WBGene00003610/WBGene00015758/WBGene00018430/WBGene00021610/WBGene00003633/WBGene00011100/WBGene00003702/WBGene00077594/WBGene00003644/WBGene00022062/WBGene00020062/WBGene00020555/WBGene00011098/WBGene00008474/WBGene00010410/WBGene00020748/WBGene00008884/WBGene00011565	nhr-10/nhr-11/nhr-155/nhr-142/nhr-237/nhr-43/nhr-209/nhr-112/nhr-151/nhr-54/-/nhr-270/nhr-219/nhr-207/nhr-174/nhr-267/nhr-221/nhr-281/nhr-272	19
BP	GO:0010033	response to organic substance	19/131	279/4265	0.000743499	0.00743499	WBGene00003609/WBGene00003610/WBGene00015758/WBGene00018430/WBGene00021610/WBGene00003633/WBGene00011100/WBGene00003702/WBGene00077594/WBGene00003644/WBGene00022062/WBGene00020062/WBGene00020555/WBGene00011098/WBGene00008474/WBGene00010410/WBGene00020748/WBGene00008884/WBGene00011565	nhr-10/nhr-11/nhr-155/nhr-142/nhr-237/nhr-43/nhr-209/nhr-112/nhr-151/nhr-54/-/nhr-270/nhr-219/nhr-207/nhr-174/nhr-267/nhr-221/nhr-281/nhr-272	19
BP	GO:0042221	response to chemical	19/131	282/4265	0.000847799	0.00797929	WBGene00003609/WBGene00003610/WBGene00015758/WBGene00018430/WBGene00021610/WBGene00003633/WBGene00011100/WBGene00003702/WBGene00077594/WBGene00003644/WBGene00022062/WBGene00020062/WBGene00020555/WBGene00011098/WBGene00008474/WBGene00010410/WBGene00020748/WBGene00008884/WBGene00011565	nhr-10/nhr-11/nhr-155/nhr-142/nhr-237/nhr-43/nhr-209/nhr-112/nhr-151/nhr-54/-/nhr-270/nhr-219/nhr-207/nhr-174/nhr-267/nhr-221/nhr-281/nhr-272	19
MF	GO:0005506	iron ion binding	19/176	95/6647	3.22451e-12	3.9339e-10	WBGene00001500/WBGene00012448/WBGene00011672/WBGene00008810/WBGene00011674/WBGene00014254/WBGene00019967/WBGene00011009/WBGene00015042/WBGene00011673/WBGene00008809/WBGene00019471/WBGene00016697/WBGene00011671/WBGene00021710/WBGene00018264/WBGene00016786/WBGene00019565/WBGene00016686	ftn-1/cyp-33D3/cyp-13A5/cyp-13A12/cyp-13A8/cyp-13A10/cyp-33C8/cyp-14A4/cyp-34A7/cyp-13A6/cyp-13A11/cyp-35B2/cyp-33C2/cyp-13A4/cyp-33C11/cyp-33C6/cyp-35A4/cyp-35A3/cyp-33C1	19
MF	GO:0016705	oxidoreductase activity, acting on paired donors, with incorporation or reduction of molecular oxygen	18/176	99/6647	6.69647e-11	4.08485e-09	WBGene00012448/WBGene00011672/WBGene00008810/WBGene00011674/WBGene00014254/WBGene00019967/WBGene00011009/WBGene00015042/WBGene00011673/WBGene00008809/WBGene00019471/WBGene00016697/WBGene00011671/WBGene00021710/WBGene00018264/WBGene00016786/WBGene00019565/WBGene00016686	cyp-33D3/cyp-13A5/cyp-13A12/cyp-13A8/cyp-13A10/cyp-33C8/cyp-14A4/cyp-34A7/cyp-13A6/cyp-13A11/cyp-35B2/cyp-33C2/cyp-13A4/cyp-33C11/cyp-33C6/cyp-35A4/cyp-35A3/cyp-33C1	18
MF	GO:0016758	transferase activity, transferring hexosyl groups	21/176	155/6647	5.06782e-10	2.06091e-08	WBGene00018543/WBGene00016013/WBGene00021709/WBGene00017336/WBGene00013905/WBGene00011006/WBGene00020593/WBGene00015369/WBGene00011453/WBGene00017315/WBGene00010904/WBGene00016762/WBGene00015695/WBGene00019515/WBGene00019181/WBGene00015693/WBGene00001507/WBGene00007946/WBGene00013903/WBGene00015739/WBGene00019379	ugt-32/ugt-66/ugt-29/ugt-41/ugt-4/ugt-47/ugt-11/ugt-51/ugt-56/ugt-36/ugt-62/ugt-24/ugt-26/ugt-19/-/ugt-28/fut-4/ugt-33/ugt-3/ugt-7/-	21
MF	GO:0020037	heme binding	18/176	122/6647	2.35043e-09	7.16883e-08	WBGene00012448/WBGene00011672/WBGene00008810/WBGene00011674/WBGene00014254/WBGene00019967/WBGene00011009/WBGene00015042/WBGene00011673/WBGene00008809/WBGene00019471/WBGene00016697/WBGene00011671/WBGene00021710/WBGene00018264/WBGene00016786/WBGene00019565/WBGene00016686	cyp-33D3/cyp-13A5/cyp-13A12/cyp-13A8/cyp-13A10/cyp-33C8/cyp-14A4/cyp-34A7/cyp-13A6/cyp-13A11/cyp-35B2/cyp-33C2/cyp-13A4/cyp-33C11/cyp-33C6/cyp-35A4/cyp-35A3/cyp-33C1	18
MF	GO:0046906	tetrapyrrole binding	18/176	124/6647	3.07606e-09	7.50559e-08	WBGene00012448/WBGene00011672/WBGene00008810/WBGene00011674/WBGene00014254/WBGene00019967/WBGene00011009/WBGene00015042/WBGene00011673/WBGene00008809/WBGene00019471/WBGene00016697/WBGene00011671/WBGene00021710/WBGene00018264/WBGene00016786/WBGene00019565/WBGene00016686	cyp-33D3/cyp-13A5/cyp-13A12/cyp-13A8/cyp-13A10/cyp-33C8/cyp-14A4/cyp-34A7/cyp-13A6/cyp-13A11/cyp-35B2/cyp-33C2/cyp-13A4/cyp-33C11/cyp-33C6/cyp-35A4/cyp-35A3/cyp-33C1	18
MF	GO:0016757	transferase activity, transferring glycosyl groups	21/176	182/6647	9.91243e-09	2.01553e-07	WBGene00018543/WBGene00016013/WBGene00021709/WBGene00017336/WBGene00013905/WBGene00011006/WBGene00020593/WBGene00015369/WBGene00011453/WBGene00017315/WBGene00010904/WBGene00016762/WBGene00015695/WBGene00019515/WBGene00019181/WBGene00015693/WBGene00001507/WBGene00007946/WBGene00013903/WBGene00015739/WBGene00019379	ugt-32/ugt-66/ugt-29/ugt-41/ugt-4/ugt-47/ugt-11/ugt-51/ugt-56/ugt-36/ugt-62/ugt-24/ugt-26/ugt-19/-/ugt-28/fut-4/ugt-33/ugt-3/ugt-7/-	21
MF	GO:0016491	oxidoreductase activity	26/176	369/6647	3.71553e-06	6.47564e-05	WBGene00009165/WBGene00012448/WBGene00011672/WBGene00008810/WBGene00011674/WBGene00014254/WBGene00019967/WBGene00020394/WBGene00014251/WBGene00011009/WBGene00022130/WBGene00015042/WBGene00014095/WBGene00011673/WBGene00008809/WBGene00012914/WBGene00019471/WBGene00016697/WBGene00021183/WBGene00011671/WBGene00021710/WBGene00022498/WBGene00018264/WBGene00016786/WBGene00019565/WBGene00016686	gpx-1/cyp-33D3/cyp-13A5/cyp-13A12/cyp-13A8/cyp-13A10/cyp-33C8/-/gstk-1/cyp-14A4/-/cyp-34A7/gdh-1/cyp-13A6/cyp-13A11/bcmo-1/cyp-35B2/cyp-33C2/-/cyp-13A4/cyp-33C11/hsd-2/cyp-33C6/cyp-35A4/cyp-35A3/cyp-33C1	26
MF	GO:0015399	primary active transmembrane transporter activity	7/176	46/6647	0.000181145	0.00200906	WBGene00001811/WBGene00003408/WBGene00001817/WBGene00004006/WBGene00003999/WBGene00004001/WBGene00003998	haf-1/mrp-2/haf-7/pgp-12/pgp-5/pgp-7/pgp-4	7
MF	GO:0015405	P-P-bond-hydrolysis-driven transmembrane transporter activity	7/176	46/6647	0.000181145	0.00200906	WBGene00001811/WBGene00003408/WBGene00001817/WBGene00004006/WBGene00003999/WBGene00004001/WBGene00003998	haf-1/mrp-2/haf-7/pgp-12/pgp-5/pgp-7/pgp-4	7
MF	GO:0042626	ATPase activity, coupled to transmembrane movement of substances	7/176	46/6647	0.000181145	0.00200906	WBGene00001811/WBGene00003408/WBGene00001817/WBGene00004006/WBGene00003999/WBGene00004001/WBGene00003998	haf-1/mrp-2/haf-7/pgp-12/pgp-5/pgp-7/pgp-4	7
MF	GO:0043492	ATPase activity, coupled to movement of substances	7/176	46/6647	0.000181145	0.00200906	WBGene00001811/WBGene00003408/WBGene00001817/WBGene00004006/WBGene00003999/WBGene00004001/WBGene00003998	haf-1/mrp-2/haf-7/pgp-12/pgp-5/pgp-7/pgp-4	7
MF	GO:0016820	hydrolase activity, acting on acid anhydrides, catalyzing transmembrane movement of substances	7/176	49/6647	0.000271916	0.00276448	WBGene00001811/WBGene00003408/WBGene00001817/WBGene00004006/WBGene00003999/WBGene00004001/WBGene00003998	haf-1/mrp-2/haf-7/pgp-12/pgp-5/pgp-7/pgp-4	7
MF	GO:0022804	active transmembrane transporter activity	9/176	93/6647	0.000741385	0.00695761	WBGene00001811/WBGene00009617/WBGene00003408/WBGene00001817/WBGene00004006/WBGene00003999/WBGene00004001/WBGene00003998/WBGene00007141	haf-1/-/mrp-2/haf-7/pgp-12/pgp-5/pgp-7/pgp-4/pitr-4	9
MF	GO:0043565	sequence-specific DNA binding	18/176	314/6647	0.00155636	0.0135626	WBGene00003609/WBGene00003610/WBGene00015758/WBGene00018430/WBGene00021610/WBGene00003633/WBGene00011100/WBGene00003702/WBGene00077594/WBGene00003644/WBGene00020062/WBGene00020555/WBGene00011098/WBGene00008474/WBGene00010410/WBGene00020748/WBGene00008884/WBGene00011565	nhr-10/nhr-11/nhr-155/nhr-142/nhr-237/nhr-43/nhr-209/nhr-112/nhr-151/nhr-54/nhr-270/nhr-219/nhr-207/nhr-174/nhr-267/nhr-221/nhr-281/nhr-272	18
MF	GO:0042623	ATPase activity, coupled	7/176	68/6647	0.00201249	0.0163683	WBGene00001811/WBGene00003408/WBGene00001817/WBGene00004006/WBGene00003999/WBGene00004001/WBGene00003998	haf-1/mrp-2/haf-7/pgp-12/pgp-5/pgp-7/pgp-4	7
MF	GO:0042302	structural constituent of cuticle	10/176	150/6647	0.00627677	0.045455	WBGene00000698/WBGene00000713/WBGene00000714/WBGene00000644/WBGene00000671/WBGene00000724/WBGene00000680/WBGene00000738/WBGene00000757/WBGene00000710	col-124/col-140/col-141/col-68/col-96/col-151/col-106/col-165/col-184/col-137	10
MF	GO:0001071	nucleic acid binding transcription factor activity	18/176	360/6647	0.00670647	0.045455	WBGene00003609/WBGene00003610/WBGene00015758/WBGene00018430/WBGene00021610/WBGene00003633/WBGene00011100/WBGene00003702/WBGene00077594/WBGene00003644/WBGene00020062/WBGene00020555/WBGene00011098/WBGene00008474/WBGene00010410/WBGene00020748/WBGene00008884/WBGene00011565	nhr-10/nhr-11/nhr-155/nhr-142/nhr-237/nhr-43/nhr-209/nhr-112/nhr-151/nhr-54/nhr-270/nhr-219/nhr-207/nhr-174/nhr-267/nhr-221/nhr-281/nhr-272	18
MF	GO:0003700	transcription factor activity, sequence-specific DNA binding	18/176	360/6647	0.00670647	0.045455	WBGene00003609/WBGene00003610/WBGene00015758/WBGene00018430/WBGene00021610/WBGene00003633/WBGene00011100/WBGene00003702/WBGene00077594/WBGene00003644/WBGene00020062/WBGene00020555/WBGene00011098/WBGene00008474/WBGene00010410/WBGene00020748/WBGene00008884/WBGene00011565	nhr-10/nhr-11/nhr-155/nhr-142/nhr-237/nhr-43/nhr-209/nhr-112/nhr-151/nhr-54/nhr-270/nhr-219/nhr-207/nhr-174/nhr-267/nhr-221/nhr-281/nhr-272	18
