## Supplementary_File_5 for "Transcriptome analysis of the Nematode *Caenorhabditis elegans* in acidic stress environments"

### Sheet: Sheet1
pH4.33 VS pH6.33
——
pH3.13 VS pH6.33
Category	GOID	Description	GeneRatio	BgRatio	pvalue	padj	geneID	geneName	Count
BP	GO:0005975	carbohydrate metabolic process	8/42	141/4264	5.33884e-05	0.00395074	WBGene00008842/WBGene00044807/WBGene00012070/WBGene00021043/WBGene00012046/WBGene00022179/WBGene00007467/WBGene00007465	chil-28/-/-/pck-1/-/-/chil-3/chil-1	8
BP	GO:0055085	transmembrane transport	11/42	374/4264	0.000719769	0.0266315	WBGene00020700/WBGene00008677/WBGene00020699/WBGene00021158/WBGene00009618/WBGene00020889/WBGene00003734/WBGene00003571/WBGene00004007/WBGene00015273/WBGene00000008	-/-/-/-/-/-/nhx-6/ncx-6/pgp-13/mct-2/aat-7	11
MF	GO:0008107	galactoside 2-alpha-L-fucosyltransferase activity	3/47	19/6639	0.000297643	0.0136916	WBGene00012070/WBGene00012046/WBGene00022179	-/-/-	3
MF	GO:0031127	alpha-(1,2)-fucosyltransferase activity	3/47	19/6639	0.000297643	0.0136916	WBGene00012070/WBGene00012046/WBGene00022179	-/-/-	3
MF	GO:0008417	fucosyltransferase activity	3/47	24/6639	0.000606455	0.018598	WBGene00012070/WBGene00012046/WBGene00022179	-/-/-	3
MF	GO:0015297	antiporter activity	2/47	12/6639	0.00309475	0.0474528	WBGene00009618/WBGene00003734	-/nhx-6	2
MF	GO:0015298	solute:cation antiporter activity	2/47	12/6639	0.00309475	0.0474528	WBGene00009618/WBGene00003734	-/nhx-6	2
MF	GO:0015299	solute:proton antiporter activity	2/47	12/6639	0.00309475	0.0474528	WBGene00009618/WBGene00003734	-/nhx-6	2
pH2.93 VS pH6.33
Category	GOID	Description	GeneRatio	BgRatio	pvalue	padj	geneID	geneName	Count
MF	GO:0016747	transferase activity, transferring acyl groups other than amino-acyl groups	9/124	94/6647	5.72861e-05	0.0061869	WBGene00012324/WBGene00020977/WBGene00020976/WBGene00044617/WBGene00013450/WBGene00012308/WBGene00018295/WBGene00008676/WBGene00018142	rhy-1/oac-52/oac-51/bus-1/oac-56/oac-53/oac-29/oac-15/oac-22	9
MF	GO:0008107	galactoside 2-alpha-L-fucosyltransferase activity	4/124	19/6647	0.000359955	0.0129584	WBGene00012046/WBGene00022179/WBGene00017960/WBGene00012045	-/-/-/-	4
MF	GO:0031127	alpha-(1,2)-fucosyltransferase activity	4/124	19/6647	0.000359955	0.0129584	WBGene00012046/WBGene00022179/WBGene00017960/WBGene00012045	-/-/-/-	4
MF	GO:0016746	transferase activity, transferring acyl groups	9/124	133/6647	0.00079659	0.0198313	WBGene00012324/WBGene00020977/WBGene00020976/WBGene00044617/WBGene00013450/WBGene00012308/WBGene00018295/WBGene00008676/WBGene00018142	rhy-1/oac-52/oac-51/bus-1/oac-56/oac-53/oac-29/oac-15/oac-22	9
MF	GO:0008417	fucosyltransferase activity	4/124	24/6647	0.000918116	0.0198313	WBGene00012046/WBGene00022179/WBGene00017960/WBGene00012045	-/-/-/-	4
MF	GO:0016758	transferase activity, transferring hexosyl groups	9/124	155/6647	0.00233341	0.0420014	WBGene00017154/WBGene00012046/WBGene00019232/WBGene00017329/WBGene00022179/WBGene00007402/WBGene00017960/WBGene00019235/WBGene00012045	ugt-57/-/ugt-13/ugt-39/-/ugt-60/-/-/-	9
